# Modeling the simultaneous dynamics of proteins in blood plasma and the cerebrospinal fluid in human *in vivo*

**DOI:** 10.1101/2023.12.28.573559

**Authors:** Pierre Giroux, Jérôme Vialaret, Jana Kindermans, Audrey Gabelle, Luc Bauchet, Christophe Hirtz, Sylvain Lehmann, Jacques Colinge

## Abstract

The analysis of protein dynamics or turnover in patients has the potential to reveal altered protein recycling such as in Alzheimer disease, and to provide informative data regarding drug efficacy, or certain biological processes. The observed protein dynamics in a solid tissue or a fluid is the net result of protein synthesis and degradation, but also transport across biological compartments. We report an accurate 3-biological compartment model able simultaneously account for the protein dynamics observed in blood plasma and the cerebrospinal fluid (CSF) including a hidden central nervous system (CNS) compartment. We successfully applied this model to 69 proteins of a single individual displaying similar or very different dynamics in plasma and CSF. This study put a strong emphasis on the methods and tools needed develop this type of model. We believe it will be useful to any researcher dealing with protein dynamics data modeling.
