## Supplementary material for "Modeling the simultaneous dynamics of proteins in blood plasma and the cerebrospinal fluid in human *in vivo*": model-params.txt

name	mean	lo.ci95	hi.ci95
lambda_1	0.0398616874768306	0.0220377144536449	0.0732409930807702
k_1	0.0365583318928608	0.0261214098539182	0.0510985069703856
k_10	0.0452173272212151	0.0234238627639466	0.0829929180105529
k_13	0.116654746061837	0.072295022303159	0.185073913733787
k_31	0.0364419540231419	0.0242339678456911	0.0555762126114831
lambda_2	0.114611279452843	0.0675423817742245	0.197700899300906
k_2	0.105625958900297	0.0794998614572079	0.14313028207888
k_20	0.0875564054142197	0.0528657287383504	0.14660696213035
k_23	0.110516704224145	0.0652845415783131	0.191092055705465
k_32	0.15687442906955	0.0919049856753578	0.254615682024804
s_1	-0.000762065654498	-0.001175	-0.0003416
s_3	0.000562650497424888	-0.0009059	0.002019
tau_s_1	7690.138835	6480	8996
tau_s_3	820.658302	680.2	973.1
