## Supplementary material for "Modeling the simultaneous dynamics of proteins in blood plasma and the cerebrospinal fluid in human *in vivo*": model-params.txt

name	mean	lo.ci95	hi.ci95
lambda_1	0.0587110781548233	0.0351545930245575	0.102284206715537
k_1	0.0689394676400277	0.0516636933733246	0.0917213593914998
k_10	0.0495495019361175	0.0301973834223185	0.0770731737456912
k_13	0.0698010842965458	0.0449580700613389	0.101266461853883
k_31	0.0825677826580676	0.0576134057295165	0.115209853560369
lambda_2	0.573683871327619	0.310988296295928	1.02291945525118
k_2	0.0101311817407334	0.00618888709030594	0.0158434359513211
k_20	0.00849149206740957	0.00458025777357447	0.0155297149001055
k_23	0.104226843257861	0.0601448174924457	0.183415721567712
k_32	0.106072649710992	0.0573834123999154	0.192626923436078
s_1	-0.00173359718	-0.002428	-0.000990097500000001
s_3	0.000471525422079635	-0.000322	0.001313
tau_s_1	2243.71209	1912	2600
tau_s_3	3984.502515	2922	5212
