## Supplementary material for "Modeling the simultaneous dynamics of proteins in blood plasma and the cerebrospinal fluid in human *in vivo*": model-params.txt

name	mean	lo.ci95	hi.ci95
lambda_1	0.0880673214942632	0.056359751562943	0.146314041224635
k_1	0.10217762128541	0.0783162627182848	0.130028710878426
k_10	0.0810109725422078	0.0498867421451524	0.123316630445939
k_13	0.103558343477721	0.0639918210425022	0.163327155619276
k_31	0.117766124150464	0.0807013480003514	0.167127213344626
lambda_2	0.173773185276384	0.100258843722804	0.292292577680859
k_2	0.0691694467369509	0.0488500439891197	0.0971013500571851
k_20	0.0632417420735624	0.0365161737537404	0.105821665779292
k_23	0.106570533144324	0.0579601252823942	0.197898699083615
k_32	0.111302867759426	0.0646996168137855	0.186001600586909
s_1	-0.000478198740785505	-0.002	0.001038
s_3	-0.00117036573666837	-0.002593	0.000260302499999999
tau_s_1	669.2073765	554.2	795.3
tau_s_3	736.137341	587.5	899.8
