## Supplementary material for "Modeling the simultaneous dynamics of proteins in blood plasma and the cerebrospinal fluid in human *in vivo*": model-params.txt

name	mean	lo.ci95	hi.ci95
lambda_1	0.0524333235065943	0.0336413269182046	0.0822493329006452
k_1	0.32450981232678	0.240989961472524	0.4427278640802
k_10	0.223315467552203	0.146167800316052	0.33154225878488
k_13	0.0963458810409269	0.0589538703123722	0.148080386595462
k_31	0.0767491467377563	0.0482191034167032	0.11789038817446
lambda_2	0.371740278361592	0.219149748441655	0.643006786736541
k_2	0.0579646193949313	0.0401955092418088	0.082496451391745
k_20	0.0403403842990684	0.0234238627639466	0.0684261648809058
k_23	0.10924234583147	0.0627874541592381	0.191096833066573
k_32	0.0912810053112727	0.050590068330861	0.1643100643304
s_1	0.0048467277143103	-0.002501025	0.01303
s_3	0.025039792975	0.01845	0.03189
tau_s_1	19.52438569	13.28	26.98
tau_s_3	78.47335125	55.37	105.7
