## Supplementary material for "Modeling the simultaneous dynamics of proteins in blood plasma and the cerebrospinal fluid in human *in vivo*": model-params.txt

name	mean	lo.ci95	hi.ci95
lambda_1	0.065922447877919	0.0408438099651077	0.104768722611848
k_1	0.0733890795062056	0.0578443208748385	0.0942315714645254
k_10	0.066605364608671	0.0360445357839614	0.11452066407503
k_13	0.0982386388532935	0.0612372263925294	0.154741391097317
k_31	0.0568978294685566	0.0369570075515794	0.0868129044141583
lambda_2	0.202395591789936	0.114979664119419	0.35416229870357
k_2	0.0582718712444836	0.0368094747836194	0.0846694861670968
k_20	0.0549687800703499	0.0317131137714637	0.0953691622155496
k_23	0.10630089065255	0.0588949459091718	0.196714861952017
k_32	0.134345190211086	0.0758498159265025	0.226049788697945
s_1	-0.002726669965	-0.003481	-0.001995
s_3	0.011795924875	0.007263975	0.01623
tau_s_1	1044.102162	932.6	1163
tau_s_3	102.5580403	78.09975	130.2
