## Supplementary material for "Modeling the simultaneous dynamics of proteins in blood plasma and the cerebrospinal fluid in human *in vivo*": model-params.txt

name	mean	lo.ci95	hi.ci95
lambda_1	0.264566736261842	0.174994628467699	0.406366425723467
k_1	0.0997404666710031	0.080298848348021	0.124307120165779
k_10	0.0759238981882156	0.0486064033782856	0.112028721342978
k_13	0.0796207768091509	0.0513033103319191	0.114979664119419
k_31	0.0742940515764276	0.0500366270865863	0.107099175496869
lambda_2	0.483795836823524	0.270090011396081	0.861224556169339
k_2	0.0349180921284555	0.0207751025922023	0.0557989626650361
k_20	0.0368678979808815	0.0203841019119459	0.0650239249926598
k_23	0.0998064288903974	0.0551333766163611	0.181409204705547
k_32	0.103792260778915	0.0576134057295165	0.180324008322051
s_1	0.00440329523831645	-0.0001308025	0.008944
s_3	0.01235639818968	0.004277	0.02048
tau_s_1	75.42918325	63.12	88.8
tau_s_3	45.29191585	32	60.91
