## Supplementary material for "Modeling the simultaneous dynamics of proteins in blood plasma and the cerebrospinal fluid in human *in vivo*": model-params.txt

name	mean	lo.ci95	hi.ci95
lambda_1	0.111959133918284	0.0696689876980818	0.183599229027718
k_1	0.098909683808023	0.0769961390956901	0.128992631036519
k_10	0.0745633790317399	0.0478827483091118	0.110140329886073
k_13	0.0685968752897374	0.0468408309608035	0.0959430972722088
k_31	0.0686979201220729	0.0482673466377102	0.0932939516623763
lambda_2	0.253287492728291	0.140576985608327	0.455572686418359
k_2	0.0274098638731626	0.0167225026918497	0.0420456225101503
k_20	0.0258022341717371	0.0145961132713537	0.0445563766779803
k_23	0.104876795705549	0.0609318044517143	0.185444431955971
k_32	0.0946848192718138	0.0536110540442215	0.169314050763455
s_1	-0.000427041489475	-0.003156	0.002322
s_3	0.00023352132356639	-0.001703	0.00228
tau_s_1	254.706885	196.5	320.2
tau_s_3	805.7846965	547.3	1112
