## Supplementary material for "Modeling the simultaneous dynamics of proteins in blood plasma and the cerebrospinal fluid in human *in vivo*": model-params.txt

name	mean	lo.ci95	hi.ci95
lambda_1	0.112076656922394	0.0680848879597974	0.197305892640633
k_1	0.157076442063992	0.115440503840887	0.213738921873662
k_10	0.142452859432993	0.0903558062531899	0.210767425973009
k_13	0.0985581272986406	0.0581924300833861	0.162187857724701
k_31	0.108371043179759	0.0658089125983774	0.174470431271238
lambda_2	0.171171840134388	0.0985688490348728	0.305440586141358
k_2	0.217170215543282	0.1494191253628	0.315372752021608
k_20	0.14691207212137	0.0787088246187905	0.283377598604429
k_23	0.121079751947123	0.0674074320054281	0.216535667316007
k_32	0.164151833981789	0.0841629902573104	0.304221264066704
s_1	-0.00844221581	-0.01102	-0.005324
s_3	-0.000466127008544295	-0.004185	0.003657
tau_s_1	124.58695225	104.2	146.7
tau_s_3	93.92286305	77.17	112.3
