## Supplementary material for "Modeling the simultaneous dynamics of proteins in blood plasma and the cerebrospinal fluid in human *in vivo*": model-params.txt

name	mean	lo.ci95	hi.ci95
lambda_1	0.119215657274851	0.0640558448701232	0.217838786768906
k_1	0.0450010124759217	0.0333065901224699	0.0617290890309588
k_10	0.056102447497428	0.0329092995518991	0.0959430972722088
k_13	0.094026166352169	0.05755582112089	0.144568765328577
k_31	0.0462060967645665	0.0308690875107357	0.0685631541542779
lambda_2	0.231530682949454	0.140858420921045	0.408934615509068
k_2	0.14059761749773	0.104768722611848	0.190138980101521
k_20	0.113902432192921	0.0693215121723129	0.183966794929153
k_23	0.106838155502424	0.0616673907961867	0.177817061778011
k_32	0.162117146586987	0.096907341430367	0.26158395379095
s_1	-0.00082903488387369	-0.002217025	0.0005267
s_3	0.002893313695712	0.0001184	0.005817
tau_s_1	719.039569	611.1	835.4
tau_s_3	194.713202	160.2	232.5
