## Supplementary material for "Modeling the simultaneous dynamics of proteins in blood plasma and the cerebrospinal fluid in human *in vivo*": model-params.txt

name	mean	lo.ci95	hi.ci95
lambda_1	0.0718010129563728	0.0484123660980492	0.111469975764263
k_1	0.18308092147997	0.139875854967576	0.236690949347841
k_10	0.0830163369359929	0.0529715659978074	0.126564907454434
k_13	0.252512584980964	0.183599229027718	0.328900501831768
k_31	0.263423722654362	0.204538307153023	0.333537492051693
lambda_2	0.138827310741152	0.0756982678931988	0.254615682024804
k_2	0.0635261736209808	0.0379304901832282	0.104768722611848
k_20	0.0573690430975131	0.0347005410476355	0.0948935065346231
k_23	0.0920591098386991	0.0534504618907631	0.163000827744688
k_32	0.110725041983925	0.0627874541592381	0.194368390594328
s_1	0.00441081311795885	0.0002488	0.008777
s_3	-1.384085643145e-05	-0.002348	0.002408
tau_s_1	448.5332795	329.5	585.4
tau_s_3	498.3570505	407.2	598.5
