## Supplementary material for "Modeling the simultaneous dynamics of proteins in blood plasma and the cerebrospinal fluid in human *in vivo*": model-params.txt

name	mean	lo.ci95	hi.ci95
lambda_1	0.141034577947305	0.0860350936729816	0.237402088371065
k_1	0.157935621950092	0.118244590376635	0.213311871222915
k_10	0.126912113089405	0.080943815563847	0.189001561887805
k_13	0.102524186231959	0.0611760197745465	0.151829059429431
k_31	0.173969167281658	0.107206328239808	0.257689476088041
lambda_2	0.120748919708854	0.0672055127397498	0.2171862497036
k_2	0.0883981342792156	0.047548739465768	0.146314041224635
k_20	0.0963619466107114	0.053933687300356	0.171015685263325
k_23	0.0920941076968873	0.0493409950932793	0.16948344949947
k_32	0.119206762628452	0.0632917683596407	0.213738921873662
s_1	0.010121436725448	0.001788	0.01902
s_3	-0.000737187222550015	-0.004522	0.00328402499999999
tau_s_1	53.7066119	38.08	71.99
tau_s_3	654.781901	427.1	929.9
