## Supplementary material for "Modeling the simultaneous dynamics of proteins in blood plasma and the cerebrospinal fluid in human *in vivo*": model-params.txt

name	mean	lo.ci95	hi.ci95
lambda_1	0.0428085577051068	0.0253240687876811	0.0749450575427614
k_1	0.0884468183671121	0.0645703468931685	0.120392264079867
k_10	0.0809814741229773	0.0415440902519503	0.146900469464109
k_13	0.157576512188816	0.088566641414939	0.266068894993807
k_31	0.0663097111278355	0.0427237631283199	0.100459562061682
lambda_2	0.209596730901682	0.120753983179467	0.361678349294723
k_2	0.0779096248361566	0.0548583977533094	0.110581773504262
k_20	0.066416009475668	0.0388518338475259	0.114063496363709
k_23	0.115091267320712	0.0631653113221113	0.209088013173283
k_32	0.133350284883125	0.0762300147110158	0.235039898123478
s_1	6.5247733619067e-05	-0.0008355	0.000945502499999999
s_3	0.00718743777248	0.003185975	0.0114
tau_s_1	1353.859545	1196	1522
tau_s_3	97.13102265	74.95	122.2
