## Supplementary material for "Modeling the simultaneous dynamics of proteins in blood plasma and the cerebrospinal fluid in human *in vivo*": model-params.txt

name	mean	lo.ci95	hi.ci95
lambda_1	0.0667817519606622	0.0415856551211732	0.114177616910836
k_1	0.0798914480583746	0.0603858785631422	0.103933916507664
k_10	0.0542267898487112	0.0339115369324889	0.0845848590015647
k_13	0.0907709521317894	0.0585426342257016	0.131730119313237
k_31	0.0973397546623177	0.0705082891133185	0.132788186895049
lambda_2	0.256917354018322	0.142131868628256	0.452440054889552
k_2	0.0213085966308055	0.0134873914044536	0.032386940772907
k_20	0.0176737311078004	0.0100719595332035	0.031023819455794
k_23	0.105576057144885	0.0612372263925294	0.185259080215331
k_32	0.0978689323952743	0.0536110540442215	0.175344967947334
s_1	-0.003496460245	-0.004229	-0.002709
s_3	-0.00102275622938806	-0.002572	0.000564704999999999
tau_s_1	1113.4622925	980	1256
tau_s_3	882.07357	616.6	1193
