## Supplementary material for "Modeling the simultaneous dynamics of proteins in blood plasma and the cerebrospinal fluid in human *in vivo*": model-params.txt

name	mean	lo.ci95	hi.ci95
lambda_1	0.0662923720795341	0.0363704007989988	0.119791805157729
k_1	0.0366903428922147	0.0236592764984809	0.0548035667756142
k_10	0.0628589142671119	0.0359006456130209	0.106565016130632
k_13	0.0835583085365876	0.0509454411629849	0.135335283236613
k_31	0.0290900036791588	0.0207335939095368	0.0405183630089268
lambda_2	0.299977462394396	0.184150853738148	0.490710960341801
k_2	0.36325945843817	0.270083259230199	0.495147292534543
k_20	0.2735855168841	0.17924530362233	0.408811953524632
k_23	0.107147668662365	0.0629760993480151	0.18159524446946
k_32	0.185517635754652	0.119911656878759	0.291125742596085
s_1	-0.016205406545	-0.01963	-0.01265
s_3	0.00512879126420205	-0.0078	0.01838
tau_s_1	470.7601335	322.2	647
tau_s_3	36.20204845	24.17	50.54
