## Supplementary material for "Modeling the simultaneous dynamics of proteins in blood plasma and the cerebrospinal fluid in human *in vivo*": model-params.txt

name	mean	lo.ci95	hi.ci95
lambda_1	0.0421469298861852	0.0227993101513321	0.0763062828534424
k_1	0.0679932271161263	0.0483639779300675	0.0995594824369675
k_10	0.0524969280200696	0.0299567680995115	0.0891887828594906
k_13	0.130690761581622	0.0776145786684056	0.212672894553483
k_31	0.0864789380884342	0.0539876479634912	0.137380614116954
lambda_2	0.119815205957083	0.0683577729177059	0.209506607654579
k_2	0.0522877513577968	0.034013424297919	0.0805401065994986
k_20	0.0671752589252321	0.0377413110742076	0.121237966433382
k_23	0.0944741794642469	0.0525494840487226	0.174644988966811
k_32	0.0920557322519213	0.0519746073427314	0.163981772602898
s_1	-0.00104270509640581	-0.001869	-0.000202997500000001
s_3	-0.009242188389977	-0.01463	-0.002885
tau_s_1	3504.47121	2862	4214
tau_s_3	43.46809495	26.68	64.38
