## Supplementary material for "Modeling the simultaneous dynamics of proteins in blood plasma and the cerebrospinal fluid in human *in vivo*": model-params.txt

name	mean	lo.ci95	hi.ci95
lambda_1	0.0480213934736552	0.027875698255247	0.0846694861670968
k_1	0.069494085899736	0.0516120555031895	0.0937615895411399
k_10	0.0683295999419663	0.0378925786519699	0.118126404888851
k_13	0.116380470729378	0.0676099579384495	0.19456285620152
k_31	0.0964130951293985	0.0609927667322261	0.152895591352164
lambda_2	0.100112994690356	0.0573834123999154	0.174296048046112
k_2	0.0669919115508792	0.0421297979025045	0.100258843722804
k_20	0.0610046520257174	0.0345620161180041	0.109591002699041
k_23	0.107540368604801	0.0600847027373404	0.196911675204194
k_32	0.120935648552722	0.064829145532956	0.216752311287255
s_1	0.00084887542088906	8.0687e-05	0.001651
s_3	-0.003619117732921	-0.0065	-0.0007961
tau_s_1	2339.859035	2019	2683
tau_s_3	1213.09989	773.8	1755
