## Supplementary material for "Modeling the simultaneous dynamics of proteins in blood plasma and the cerebrospinal fluid in human *in vivo*": model-params.txt

name	mean	lo.ci95	hi.ci95
lambda_1	0.0505582761428855	0.0341839172967119	0.0834923723833725
k_1	0.106496367755119	0.0820029546540968	0.13199384318783
k_10	0.0643509343649225	0.0400751034131307	0.096907341430367
k_13	0.0527739806737942	0.0373284316524037	0.0741993417605328
k_31	0.0572227404092495	0.0455930493780392	0.0712899439555739
lambda_2	0.467230818394162	0.274995649896187	0.78231328379451
k_2	0.019863503620262	0.0138288263434175	0.028240448069479
k_20	0.0123964921812568	0.00721928039014261	0.0205683868675318
k_23	0.0988302872591069	0.056359751562943	0.173426742879848
k_32	0.105444640856883	0.0540416626142789	0.202705721394496
s_1	-0.005387819595	-0.006134	-0.004604
s_3	0.001652987151	0.001013	0.002312
tau_s_1	657.298004	598.1	719.1
tau_s_3	1253.579669	1087	1432
