## Supplementary material for "Modeling the simultaneous dynamics of proteins in blood plasma and the cerebrospinal fluid in human *in vivo*": model-params.txt

name	mean	lo.ci95	hi.ci95
lambda_1	0.158138866905555	0.0908995707529157	0.275546191554124
k_1	0.0333745176433457	0.0235177458560091	0.0464211548574313
k_10	0.0359253359727835	0.0199405486456498	0.0602652274972988
k_13	0.0864356411432724	0.0535039390867954	0.136558798345014
k_31	0.124559177465324	0.0780816660011532	0.194174119355542
lambda_2	0.0998381314480898	0.0571543372061368	0.175344967947334
k_2	0.0675548796218406	0.0406401006130566	0.106671634447036
k_20	0.0597511127447998	0.0315873043560908	0.108609108824958
k_23	0.117502978709512	0.0634819287627039	0.214172181717994
k_32	0.127916111989075	0.0661387811455112	0.230155525672984
s_1	-0.0018032968307039	-0.004031	0.000481402499999999
s_3	-0.01129375427	-0.01396	-0.008435
tau_s_1	1230.5868765	975.6	1516
tau_s_3	372.0717155	266.6	495.5
