## Supplementary material for "Modeling the simultaneous dynamics of proteins in blood plasma and the cerebrospinal fluid in human *in vivo*": model-params.txt

name	mean	lo.ci95	hi.ci95
lambda_1	0.0731177915780169	0.0465140900713817	0.129121688185376
k_1	0.0877549191076962	0.0651541029772371	0.113267839935589
k_10	0.0556665208331887	0.0353661546328452	0.0836595242242629
k_13	0.0766292006766254	0.0526020598162738	0.107313588189084
k_31	0.0814507761353789	0.0606885640390532	0.106671634447036
lambda_2	0.242319420556181	0.135741898704563	0.444902554253928
k_2	0.0235398508074839	0.0152985075667255	0.0349792587603747
k_20	0.0194271879168324	0.0108890236685545	0.0332733001800928
k_23	0.106825476862742	0.0615441792671939	0.18637397603941
k_32	0.0981041494637566	0.0540957313067337	0.174644988966811
s_1	-0.003618939885	-0.004715	-0.002471
s_3	0.0016175595310245	0.0004839975	0.002845
tau_s_1	837.352742	703.7	982.2
tau_s_3	1785.543369	1286	2370
