## Supplementary material for "Modeling the simultaneous dynamics of proteins in blood plasma and the cerebrospinal fluid in human *in vivo*": model-params.txt

name	mean	lo.ci95	hi.ci95
lambda_1	0.0529575084152473	0.0316189074593649	0.0886552523544394
k_1	0.0680969720571142	0.0512520326646939	0.0913574906561422
k_10	0.0600813371869781	0.0322576517602261	0.108392107680786
k_13	0.12149440702222	0.0712186896447116	0.199488238355839
k_31	0.0759282422983234	0.0473115891383208	0.120392264079867
lambda_2	0.191676651486041	0.109810404032639	0.33487431388113
k_2	0.0360668008795621	0.0221481789570373	0.0573260576696601
k_20	0.0337387761665983	0.0182607743100844	0.0609318044517143
k_23	0.104721614154005	0.0577287478446433	0.189948936159227
k_32	0.102302568890066	0.0556318166214659	0.185259080215331
s_1	-0.0021833009614745	-0.003468	-0.000841297500000001
s_3	-0.00753603720305	-0.01098	-0.003979
tau_s_1	1815.697276	1305	2413
tau_s_3	188.5919239	128.7	259.4
