## Supplementary material for "Modeling the simultaneous dynamics of proteins in blood plasma and the cerebrospinal fluid in human *in vivo*": model-params.txt

name	mean	lo.ci95	hi.ci95
lambda_1	0.0316122590183901	0.018481223652474	0.0537183834459352
k_1	0.0758928406588411	0.0551333766163611	0.104141992347161
k_10	0.0766840147482007	0.0377035886275003	0.150168091845475
k_13	0.167497391914155	0.0911726789225979	0.28450626629979
k_31	0.050783399210457	0.0318728732276302	0.08013841114201
lambda_2	0.218086803337194	0.124555983186177	0.379196780075273
k_2	0.0658045535603798	0.0417105994092606	0.0997588006536186
k_20	0.0666081594284049	0.0389685643572853	0.113381164428328
k_23	0.0976722571331676	0.0548035667756142	0.171533790951016
k_32	0.122509040098224	0.071005353739637	0.209716219050464
s_1	1.3483815251655e-05	-0.0008265	0.0008732
s_3	0.0006685663459775	-0.00629	0.007892
tau_s_1	5675.799935	4392	7129
tau_s_3	101.41876675	70.66	137.8
