## Supplementary material for "Modeling the simultaneous dynamics of proteins in blood plasma and the cerebrospinal fluid in human *in vivo*": model-params.txt

name	mean	lo.ci95	hi.ci95
lambda_1	0.0766288409033728	0.047739315321241	0.123316630445939
k_1	0.0679146706611108	0.0532370870773266	0.0873353476028808
k_10	0.053299098854409	0.0327124349390198	0.082413996174833
k_13	0.0752058491350451	0.0488989184662746	0.111916748617329
k_31	0.0975397901624462	0.0609318044517143	0.156296567932682
lambda_2	0.134535353322209	0.0747953172179142	0.243168660565496
k_2	0.0218086597898224	0.0125378902444629	0.0362614530998613
k_20	0.0235107109867736	0.012588142242434	0.042638400992653
k_23	0.0970242686018351	0.0553543517785174	0.175169710622654
k_32	0.105887515271569	0.0574408245135878	0.186747096988064
s_1	-0.0021559904225	-0.002989	-0.001302
s_3	0.00047966895021833	-0.0008234	0.001821
tau_s_1	1020.37444	882.4	1169
tau_s_3	3476.6933235	1908.975	5524
