## Supplementary material for "Modeling the simultaneous dynamics of proteins in blood plasma and the cerebrospinal fluid in human *in vivo*": model-params.txt

name	mean	lo.ci95	hi.ci95
lambda_1	0.0516729231415456	0.0339454654308431	0.083994832490615
k_1	0.0945667963020937	0.0728028628274356	0.11895619058472
k_10	0.0558767229907695	0.0351897652007391	0.0866394521154461
k_13	0.0812386268338161	0.0526546881858892	0.116487069913842
k_31	0.0945801070425274	0.0715041349132339	0.124930212198582
lambda_2	0.220823438077383	0.123563510504596	0.391683955634769
k_2	0.0236901118362871	0.0150105798975865	0.0354015384764512
k_20	0.018637859686557	0.0104934922466369	0.0331073489031164
k_23	0.108301088417783	0.0639278612067076	0.186933937489733
k_32	0.100096341678214	0.0552990250946914	0.184150853738148
s_1	-0.0032694056	-0.003934	-0.002581
s_3	0.001853420785178	0.0007576	0.002977
tau_s_1	1305.8528685	1163	1457
tau_s_3	1007.9822135	780.6	1265
