## Supplementary material for "Modeling the simultaneous dynamics of proteins in blood plasma and the cerebrospinal fluid in human *in vivo*": model-params.txt

name	mean	lo.ci95	hi.ci95
lambda_1	0.0720232334653205	0.0457300339002183	0.117302407410458
k_1	0.0886651304296531	0.0682894493122845	0.11429185163559
k_10	0.06568488242794	0.0395179610617685	0.102488979833829
k_13	0.094119385880578	0.0598448439637498	0.137655650289682
k_31	0.0818888458259099	0.0573834123999154	0.115787345354549
lambda_2	0.220154123840073	0.12381088481746	0.39164478919756
k_2	0.0287701538168766	0.0180790765698301	0.0445563766779803
k_20	0.0264377580887782	0.0148909743186174	0.0462358411125762
k_23	0.104828696291663	0.0587772737287579	0.189759082165886
k_32	0.0925324814770161	0.0508436521036479	0.166460039728045
s_1	-0.00128440515479745	-0.002617	6.74212499999997e-05
s_3	0.0030758108650185	0.001063	0.005127
tau_s_1	594.096829	488.7	710
tau_s_3	305.2287485	221.6	402.5
