## Supplementary material for "Modeling the simultaneous dynamics of proteins in blood plasma and the cerebrospinal fluid in human *in vivo*": model-params.txt

name	mean	lo.ci95	hi.ci95
lambda_1	0.0511437335669318	0.028524269291109	0.0899051547894402
k_1	0.0305036277444768	0.020040501061684	0.0430669240468309
k_10	0.0453425565182234	0.027133124262085	0.0733142707065574
k_13	0.0812800560955711	0.055243753709895	0.112028721342978
k_31	0.0183113081185402	0.0141505752784283	0.0230982135486781
lambda_2	0.164143456952926	0.105083500710748	0.269011809192506
k_2	0.338950100195385	0.249817406992871	0.453345840482996
k_20	0.229948795639156	0.124058754374028	0.379993930027928
k_23	0.118361896373209	0.0701583814918904	0.199288849828362
k_32	0.135614332792752	0.0808629122067037	0.280270519823812
s_1	-0.001861717589935	-0.002936	-0.000751697500000001
s_3	0.00386082006706559	-0.001708	0.01025
tau_s_1	1828.688686	1357	2369
tau_s_3	134.74421585	102.1	171.8
