## Supplementary material for "Modeling the simultaneous dynamics of proteins in blood plasma and the cerebrospinal fluid in human *in vivo*": model-params.txt

name	mean	lo.ci95	hi.ci95
lambda_1	0.045240169095412	0.027820002572984	0.0764590481335076
k_1	0.077299361766586	0.0579021941275169	0.101570717394564
k_10	0.0637175706537862	0.0380064270751743	0.105399224561864
k_13	0.103875138756995	0.0612969618045434	0.170332988825409
k_31	0.0907307127595881	0.0549132835894069	0.150619272553688
lambda_2	0.0937549031718038	0.0532903507918225	0.166293662890601
k_2	0.0538047920080159	0.0329092995518991	0.087422726632717
k_20	0.0599658224435117	0.0334400832913066	0.105188636770728
k_23	0.101086635711655	0.0549682243387926	0.184704135807505
k_32	0.103568909556707	0.0579021941275169	0.182683524052735
s_1	0.0008630260610127	0.0001004975	0.001611
s_3	-0.00145365525188105	-0.00571	0.003503
tau_s_1	8403.887685	6146	11000
tau_s_3	191.8654341	115.1	288.5
