## Supplementary material for "Modeling the simultaneous dynamics of proteins in blood plasma and the cerebrospinal fluid in human *in vivo*": model-params.txt

name	mean	lo.ci95	hi.ci95
lambda_1	0.067950268972792	0.0383500288073371	0.121723889497346
k_1	0.0282877210117368	0.0186483054054342	0.0417105994092606
k_10	0.0439061518702564	0.0257582581096325	0.0725122330232405
k_13	0.0739927210355885	0.0467472429181205	0.113949489880088
k_31	0.0375548358416013	0.0257840292511653	0.0577287478446433
lambda_2	0.148448190445962	0.0868997607394971	0.257689476088041
k_2	0.225695785127663	0.155361596245062	0.325302422031088
k_20	0.177933991719881	0.106992129853114	0.291125742596085
k_23	0.109266192050505	0.0623494766896734	0.188623936515277
k_32	0.153184383461704	0.0900851450292621	0.258205370762927
s_1	-0.0038322133932	-0.00534	-0.00217897500000001
s_3	-0.0014698479419258	-0.009864025	0.00634002499999999
tau_s_1	2003.54925	1519	2554
tau_s_3	69.0130776	47.8	93.56
