## Supplementary material for "Modeling the simultaneous dynamics of proteins in blood plasma and the cerebrospinal fluid in human *in vivo*": model-params.txt

name	mean	lo.ci95	hi.ci95
lambda_1	0.162570375331646	0.106139607450681	0.254615682024804
k_1	0.149451735162263	0.11836289410902	0.189948936159227
k_10	0.111608777019423	0.0747205592858922	0.156766161674898
k_13	0.0710173074319429	0.048801218362013	0.0983719083431417
k_31	0.0705973553370312	0.0471698670603144	0.100761393268304
lambda_2	0.273405190874249	0.150766197958924	0.486753472842132
k_2	0.0431344561337795	0.0267559072030211	0.0664703031656185
k_20	0.0411171172944349	0.0238493098302859	0.0712899439555739
k_23	0.101669044173821	0.0577865054664858	0.180685017227264
k_32	0.104046271033698	0.0568692787600927	0.186187695219304
s_1	0.00806561550259	0.002677975	0.01405
s_3	0.00111110856257735	-0.003513	0.005875
tau_s_1	34.3094846	26.91	42.6002499999999
tau_s_3	140.95842	98.6	190.6
