## Supplementary material for "Modeling the simultaneous dynamics of proteins in blood plasma and the cerebrospinal fluid in human *in vivo*": model-params.txt

name	mean	lo.ci95	hi.ci95
lambda_1	0.0802946648870022	0.0519746073427314	0.125556427493197
k_1	0.111436172047206	0.0879488397535373	0.141281630681041
k_10	0.0845870015631786	0.0544757298691899	0.127453969894821
k_13	0.0967264749123056	0.0589538703123722	0.144424268823542
k_31	0.0897755089242459	0.0647643487911936	0.12135926503901
lambda_2	0.175190672596767	0.100963117712043	0.303917194862579
k_2	0.0454132137282047	0.0272418741138371	0.070228574964269
k_20	0.0463926065055084	0.027133124262085	0.0782379856006484
k_23	0.104563792947888	0.0577865054664858	0.187120964925355
k_32	0.096856666814856	0.0541498540949243	0.168638147268595
s_1	-0.003083043492465	-0.004712	-0.001463
s_3	0.00522382667857	0.002382	0.008223
tau_s_1	648.879269	538.7	768.7
tau_s_3	485.214174	376.1	607.8
