## Supplementary material for "Modeling the simultaneous dynamics of proteins in blood plasma and the cerebrospinal fluid in human *in vivo*": model-params.txt

name	mean	lo.ci95	hi.ci95
lambda_1	0.0767288742097823	0.0492916787604622	0.121602226449511
k_1	0.178308140314173	0.136285953683933	0.235039898123478
k_10	0.139873215535096	0.0880368325823725	0.213952767700628
k_13	0.104823125318634	0.0599646534211983	0.170673995696262
k_31	0.0984126245382979	0.0602652274972988	0.153661983693128
lambda_2	0.196128732280326	0.112815673511584	0.341981033862398
k_2	0.0769548255855548	0.0457746424263936	0.120031628511457
k_20	0.0743386298604892	0.0419196746588577	0.129898747160237
k_23	0.102210323356274	0.0570972114365759	0.184335096698013
k_32	0.101032419348156	0.0560226055031822	0.174470431271238
s_1	-0.01137543392705	-0.01699	-0.005144
s_3	0.00152750514430415	-0.006331	0.009579
tau_s_1	116.2699245	84.07	153.7
tau_s_3	181.4635992	114	264.7
