## Supplementary material for "Modeling the simultaneous dynamics of proteins in blood plasma and the cerebrospinal fluid in human *in vivo*": model-params.txt

name	mean	lo.ci95	hi.ci95
lambda_1	0.0814589513527717	0.0527073692101972	0.128092835577532
k_1	0.0869289848279266	0.0691138592708877	0.109481466473583
k_10	0.0608002325610537	0.0382734053986722	0.0898152945722476
k_13	0.0597821205613231	0.0407622039783662	0.0850938937326641
k_31	0.0533346153442838	0.0413782458009704	0.0680848879597974
lambda_2	0.547683371572114	0.315996228687396	0.934269816228662
k_2	0.0169286622922836	0.0111758508799339	0.0241372255878137
k_20	0.0123879875732464	0.00719765500327152	0.0212797364383772
k_23	0.109001437365553	0.0626620047421532	0.194757516371585
k_32	0.109034502515583	0.0596059427089394	0.19889067044082
s_1	-0.00385959032	-0.004701	-0.003017
s_3	0.0014635890205255	0.0004261975	0.002491
tau_s_1	612.99483	549.2	680.2
tau_s_3	1141.7730935	929.8975	1375
