## Supplementary material for "Modeling the simultaneous dynamics of proteins in blood plasma and the cerebrospinal fluid in human *in vivo*": model-params.txt

name	mean	lo.ci95	hi.ci95
lambda_1	0.0926347497913651	0.0431100125115194	0.201291736067149
k_1	0.122322839368992	0.0857773751630164	0.181046748872787
k_10	0.279880696791358	0.187683170707149	0.403331086393574
k_13	0.131145561981289	0.0702988386652285	0.24341195085093
k_31	0.112648413572923	0.0693908683567978	0.182683524052735
lambda_2	0.153881815348155	0.0946092526090979	0.251327100254054
k_2	0.505833437897488	0.39895665582927	0.644680779629801
k_20	0.336864362268195	0.207421982077768	0.485974075061167
k_23	0.128608848907601	0.077537002884094	0.21610302876414
k_32	0.122287341845506	0.065480689277486	0.222684345791095
s_1	-0.01584825725	-0.01753	-0.01408
s_3	-0.005433851792882	-0.009088	-0.001439
tau_s_1	415.077683	342.2	494.802499999999
tau_s_3	46.13496735	40.13	52.58
