## Supplementary material for "Modeling the simultaneous dynamics of proteins in blood plasma and the cerebrospinal fluid in human *in vivo*": model-params.txt

name	mean	lo.ci95	hi.ci95
lambda_1	0.0646029506848914	0.0219278008942616	0.409387761479007
k_1	0.102345306016781	0.0396763494716508	0.200287789345173
k_10	0.0621627250250071	0.0344584854433101	0.113267839935589
k_13	0.100978276947658	0.0557431915925549	0.176930195482497
k_31	0.0812380012987979	0.0470285695114299	0.137243302170253
lambda_2	0.0790391839590937	0.0422563770700289	0.155828380860632
k_2	0.228149531291112	0.162675151873628	0.306358283757934
k_20	0.0583231418577779	0.0298371803620387	0.165133671955266
k_23	0.133652903163093	0.065088981440455	0.32174370422037
k_32	0.246432561280396	0.0754715133913378	0.440123460228427
s_1	-0.004716668225	-0.00637	-0.002679
s_3	-0.00144580008213397	-0.003522	0.000750204999999999
tau_s_1	321.3562485	283.4	361.8
tau_s_3	340.5401915	292.1	392.6
