## Supplementary material for "Modeling the simultaneous dynamics of proteins in blood plasma and the cerebrospinal fluid in human *in vivo*": model-params.txt

name	mean	lo.ci95	hi.ci95
lambda_1	0.0548213125768665	0.032975184013503	0.0914466076470058
k_1	0.0626688528202036	0.0480746628755952	0.0822493329006452
k_10	0.0594074603726995	0.0338776423456743	0.0972957470895328
k_13	0.0893581314323424	0.0546940691761616	0.142558904467623
k_31	0.114642761190641	0.0698783084853665	0.181409204705547
lambda_2	0.058547239663164	0.0335405541721486	0.101774062106284
k_2	0.0598611401377948	0.0352954930087575	0.0950834834612934
k_20	0.0554846351889672	0.0298969144369263	0.100058526419434
k_23	0.101152565233789	0.0559106722627274	0.183049256711588
k_32	0.109782210537009	0.0597850290322364	0.194952371299182
s_1	0.000305328726511325	-0.0004517025	0.001073
s_3	-0.005686395005	-0.0073	-0.004007
tau_s_1	2332.47255	1983	2711
tau_s_3	879.5063295	585.3	1233
